# FERONIA defines intact tissue boundaries through cuticle development

**DOI:** 10.1101/2025.06.09.658546

**Authors:** Gayeon Kim, Jeongho Choi, Ryeo Jin Kim, Eunkyoo Oh, Seung Yong Shin, Hyun-Soon Kim, Hye Sun Cho, Mi Chung Suh, Hyo-Jun Lee

## Abstract

Plant cuticle is the first hydrophobic barrier between the epidermis and the environment. Upon wounding, damaged tissues undergo healing processes that involve cuticle or callus formation at the wound site. However, signaling pathways that initiate cuticle development and callus formation in the wound-proximal region are still poorly understood. Here, we reveal that the FERONIA receptor-like kinase facilitates cuticle development in the epidermis and FER-mediated cuticle formation limits the propagation of wound-induced reactive oxygen species (ROS), which trigger callus formation. Cuticle defects stimulate NADPH oxidase-dependent ROS production, which leads to unrestricted callus formation. However, the cuticle formed in mesophyll cells in the vicinity of the wound suppresses ROS propagation, thereby preventing unorganized callus formation beyond the wound-proximal site and activating programmed cell death adjacent to the wound. These findings provide valuable insights into cuticle development in aerial tissues and its defensive function for preserving the integrity of undamaged regions.
