## Supplementary Table for "FERONIA defines intact tissue boundaries through cuticle development"

### Sheet: Supplementary Table 1
Supplementary Table 1. List of primers used in this study. Primers were designed using the Primer BLAST tool (https://www.ncbi.nlm.nih.gov/tools/primer-blast) for RT-qPCR.
Name	Sequence (5' to 3')	Usage	Gene ID
WOX11 real F2	AAGTGACGAGAGGAGGAATA	RT-qPCR	AT3G03660
WOX11 real R2	ATGTCTGTCTTGGAACCAG	“	AT3G03660
CYCB1;1 real F	GGACCAGCACTCTCAAGCAT	“	AT4G37490
CYCB1;1 real R	GATCAAAGCCACAGCGAAGC	“	AT4G37490
LBD16 real F	CCGCCGGAGATCTAAGACAC	“	AT2G42430
LBD16 real R	GTGGCGAGACCGGATTGTTA	“	AT2G42430
PME2 real F	TACGACGACGCCGATAGGAAAG	“	AT1G53830
PME2 real R	ATGTGCTCCACGTGTACCTGAC	“	AT1G53830
PME3 real F	TCAAATGTCTCATCGCCGGAACC	“	AT3G14310
PME3 real R	AGCGTGGATGTCACAGTCTTGG	“	AT3G14310
LACS2_real_F	CCCTCATTGCTCAGATATGGGTC	“	AT1G49430
LACS2_real_R	TGCGGTAGAGTTAAGCTCATCCAAG	“	AT1G49430
KCS1_real-F1	GGCTTATACCGAAGCTAAGG	“	AT1G01120
KCS1_real-R1	CCGGTTCAACCAATCATTGC	“	AT1G01120
KCS2_real_F2	CAACCTCGCTTTCCAACAAA	“	AT1G04220
KCS2_real_R2	TCCGGTTTTCTCAAGCACTG	“	AT1G04220
KCS6-real-F1	AAGAAGGACACGTTGGCATCA	“	AT1G68530
KCS6-real-R1	CGATTAGGGACGTGAGGAAG	“	AT1G68530
KCS10-real-F1	ATGTCTCGTCCTCGCTCTGT	“	AT2G26250
KCS10-real-R1	GCCTATGCCTGAGGCTTGTA	“	AT2G26250
CYP77A6-qRT-F2	GAGTTTGAGTGGAGCGCTTATC	“	AT3G10570
CYP77A6-qRT-R2	GACCCTTGGCTTAACCATGG	“	AT3G10570
CYP86A2_qF	GCCGGGACACAAGGTGGAGCAGA	“	AT4G00360
CYP86A2_qR	CCCGAGAAGCTGCATTACACGGC	“	AT4G00360
CYP86A4-real-F2	TACGGGAGTTGCAGTGGTTTA	“	AT1G01600
CYP86A4-real-R2	CGGCTGGAGTATATTGCTTACA	“	AT1G01600
CYP86A8_qF1	GATCTACGAGAGTGTAAATCTAAC	“	AT2G45970
CYP86A8_qR1	GCCAAAGAACGGCGTATTTAAC	“	AT2G45970
CYP96A4-qRT F	TCTACGACTTTGTTACGGAGGC	“	AT5G52320
CYP96A4-qRT R	GGTCAACAGTGAGCAATATGTC	“	AT5G52320
DCR_real_F2	GGCAATGGGTTTGTTTGAGTG	“	AT5G23940
DCR_real_R2	CACGCTTATTATCAACCACGAG	“	AT5G23940
HTD-real-F1	TTTACTCTCGAATAGAAAGGGAAGTGA	“	AT1G72970
HTD-real-R1	CTCTAAAACCACAGGAATCTTCAGCC	“	AT1G72970
BDG1_real_F1	TTTGGCGCAGATCCACTACT	“	AT1G64670
BDG1_real_R1	AGGAGTCACCGAAATATGCAA	“	AT1G64670
GPAT4_real_F2	GTGATTTGGTGATCTGTCCTGAA	“	AT1G01610
GPAT4_real_R2	GCAAATAGAGCACTGAACCTTAGTA	“	AT1G01610
GPAT6-real-F1	GCGTCTGATTTACCTGATTTGGG	“	AT2G38110
GPAT6-real-R1	GTTGGGCGTTGGACTAATCTGC	“	AT2G38110
GPAT8-real-F2	GGAAGGCACGACGTGTAGAG	“	AT4G00400
GPAT8-real-R1	GTCCCAAAACTTCACACCCCTAAC	“	AT4G00400
CER1-real-F4	TTGCCTACACCATCGCCT	“	AT1G02205
CER1-real-R4	GTTCCTTCTCCCACCAGCC	“	AT1G02205
CER3-real-F3	GAAGGACTCGGAACTTGCGAG	“	AT5G57800
CER3-real-R3	GCTGCTTCCCACACCAAATCG	“	AT5G57800
CER4-real-F3	GTTGATCTCTATCAGCCTTACCTC	“	AT4G33790
CER4-real-R3	CGTCCCAATCGAGAACCTTTG	“	AT4G33790
CYTB5C_qF	GTATATTCCGCCGTGGGAGAAGG	“	AT2G46650
CYTB5C_qR	CTACTTGTTGTTGTAGAATCTGAGAGC	“	AT2G46650
CYTB5D_qF	TCGACGAAAGCCGTGGCT	“	AT5G48810
CYTB5D_qR	CACTTAGGCCACAATTCAATC	“	AT5G48810
SOH1_real_F1	ACACAGCTAAAACCAGTGGTG	“	AT5G02540
SOH1_real_R1	AAGAGCAGTGTGTTGGAAGAG	“	AT5G02540
WSD1-real-F1	GAGGATATTTGGTCACACATC	“	AT5G37300
WSD1-real-R1	GACAATCTTGTCTACGTAGC	“	AT5G37300
ABCG11-qRT-F1	CCAGGGGATCTTCATGCTGG	“	AT1G17840
ABCG11-qRT-R1	TCTGGTACTGACCTTGTAGAGCC	“	AT1G17840
ABCG12 real F1	TGCTTCCCGATCTGCCAAAG	“	AT1G51500
ABCG12 real R1	GTCATCTTTGGTTCCCCCGC	“	AT1G51500
LTPG1 real F1	TCCCAACTTCTTGTCAGCTCCA	“	AT1G27950
LTPG1 real R1	CCCTTATCCGTGGACGTAGCTG	“	AT1G27950
DEWAX-qF	AGATCCGGCAAAGAAAGGAT	“	AT5G61590
DEWAX-qR	TGTTGTTCCTTGAGGCTGTG	“	AT5G61590
MYB96_real-F1	GGAAACTGGAGATCTGTCCCAACA	“	AT5G62470
MYB96_real-R1	GATGAAGAGACACCATCATTATCTTC	“	AT5G62470
FER-real-F1	GTGTATGAAGGGAATGTGACGGAC	“	AT3G51550
FER-real-R1	CACAGCACTTGGAGTGAGTCC	“	AT3G51550
UBQ10-F	CGACCCTTCACTTGGTGTTG	“	AT4G05320
UBQ10-R	TTTCCAGCGAAGATGAGACG	“	AT4G05320
PP2AA3-F	GCGGTTGTGGAGAACATGATACG	“	AT1G13320
PP2AA3-R	GAACCAAACACAATTCGTTGCTG	“	AT1G13320
Q5-FER(daMALA)-F	GAGGTTACTTCAATGCCTG	Cloning
Q5-FER(dMALA)-R	CTCTGTTGGAGAGTAATC	“
